# Microbiome of the Black Sea water column analyzed by genome centric metagenomics

**DOI:** 10.1101/2020.10.30.362129

**Authors:** Pedro J. Cabello-Yeves, Cristiana Callieri, Antonio Picazo, Maliheh Mehrshad, Jose M. Haro-Moreno, Juan J. Roda-Garcia, Nina Dzhembekova, Violeta Slabakova, Nataliya Slabakova, Snejana Moncheva, Francisco Rodriguez-Valera

## Abstract

**Background:** The Black Sea is the largest brackish water body in the world, although it is connected to the Mediterranean Sea and presents an upper water layer similar to some regions of the former albeit with lower salinity and (mostly) temperature. In spite of its well-known hydrology and physico chemistry, this enormous water mass remains poorly studied at the microbial genomics level.

**Results:** We have sampled its different water masses and analyzed the microbiome by classic and genome-resolved metagenomics generating a large number of metagenome-assembled genomes (MAGs) from them. The oxic zone presents many similarities to the global ocean while the euxinic water mass has similarities to other similar aquatic environments of marine or freshwater (meromictic monimolimnion strata) origin. The MAG collection represents very well the different types of metabolisms expected in this kind of environments and includes Cyanobacteria (*Synechococcus*), photoheterotrophs (largely with marine relatives), facultative/microaerophilic microbes again largely marine, chemolithotrophs (N and S oxidizers) and a large number of anaerobes, mostly sulfate reducers but also a few methanogens and a large number of “dark matter” streamlined genomes of largely unpredictable ecology.

**Conclusions:** The Black Sea presents a mixture of similarities to other water bodies. The photic zone has many microbes in common with that of the Mediterranean with the relevant exception of the absence of *Prochlorococcus*. The chemocline already presents very different characteristics with many examples of chemolithotrophic metabolism (*Thioglobus*) and facultatively anaerobic microbes. Finally the euxinic anaerobic zone presents, as expected, features in common with the bottom of meromictic lakes with a massive dominance of sulfate reduction as energy generating metabolism and a small but detectable methanogenesis.We are adding critical information about this unique and important ecosystem and its microbiome.
