## Additional File 1 for "Microbiome of the Black Sea water column analyzed by genome centric metagenomics"

### Sheet: Sheet1
Station	Date	Longitude[degrees_east]	Latitude[degrees_north]	Bot. Depth [m]	Sampling depth [m]	Secchi [m]	T oC	S‰	Conductivity	pH	DO, mg/l	N-NH₄, µM	N-NO₃, µM	N-NO₂, µM	TN, µM	P-PO₄, µM	TP, µM	Si, µM
St.301	2019-10-02	28°00.323'E	43°09.331'N	22.5	5	7	22.0483	17.5148	28.1	8.36	8.403	10.7722	0.401084	0.00444	15.2715	0.100962	0.26034	1.18384
St.307	2019-10-03	29°00.077'E	43°10.176'N	1100	5	11	21.3816	18.054	29.34	8.35	8.685	0.521939	0.0841244	0.00444	15.532	0.120046	0.2708	1.18384
					30		17.6237	18.3019	29.8	8.28	11.211	0.438753	0.435762	0.02416	15.3478	0.09142	0.30218	2.53736
					150		8.6915	20.87	33.4	7.67	0.869	0.697975	1.44616	0.00444	68.471	4.14677	20.0402	71.4702
					750		8.9231	22.2187	34.99	7.63		0.582862				7.48647	8.7434	397.28
Table S1. Main features and metadata of different Black Sea stations from which metagenomes were obtained.
